# Recombination between heterologous human acrocentric chromosomes

**DOI:** 10.1101/2022.08.15.504037

**Authors:** Andrea Guarracino, Silvia Buonaiuto, Leonardo Gomes de Lima, Tamara Potapova, Arang Rhie, Sergey Koren, Boris Rubinstein, Christian Fischer, Human Pangenome Reference Consortium, Jennifer L. Gerton, Adam M. Phillippy, Vincenza Colonna, Erik Garrison

## Abstract

The short arms of the human acrocentric chromosomes 13, 14, 15, 21, and 22 share large homologous regions, including the ribosomal DNA repeats and extended segmental duplications (Floutsakou et al. 2013; van Sluis et al. 2019). While the complete assembly of these regions in the Telomere-to-Telomere consortium’s CHM13 provided a model of their homology (Nurk et al. 2022), it remained unclear if these patterns were ancestral or maintained by ongoing recombination exchange. Here, we show that acrocentric chromosomes contain pseudo-homologous regions (PHRs) indicative of recombination between non-homologs. Considering an all-to-all comparison of the high-quality human pangenome from the Human Pangenome Reference Consortium (HPRC) (Liao et al. 2022), we find that contigs from all of the acrocentric short arms form a community similar to those formed by single chromosomes or the sex chromosome pair. A variation graph (Garrison et al. 2018) constructed from centromere-spanning acrocentric contigs indicates the presence of regions where most contigs appear nearly identical between heterologous CHM13 acrocentrics. Except on chromosome 15, we observe faster decay of linkage disequilibrium in the PHRs than in the corresponding short and long arms, indicating higher rates of recombination (N. Li and Stephens 2003; Huttley et al. 1999). The PHRs include sequences previously shown to lie at the breakpoint of Robertsonian translocations (Jarmuz-Szymczak et al. 2014), and we show that their arrangement is compatible with crossover in inverted duplications on chromosomes 13, 14, and 21. The ubiquity of signals of recombination between heterologous chromosomes seen in the HPRC draft pangenome’s acrocentric assemblies suggests that these shared sequences form the basis for recurrent Robertsonian translocations, providing sequence and population-based confirmation of hypotheses first developed cytogenetically fifty years ago (Hamerton et al. 1975).
