## Supplementary material for "Recombination between heterologous human acrocentric chromosomes": a BED file of the acrocentric pseudo-homologous regions (PHRs) on T2T-CHM13

chr13	5142251	5422762	0.6931471806	2
chr13	5461639	5527343	0.6931471806	2
chr13	5568914	5817595	0.8663286748	3.444444444
chr13	9161474	10165439	0.9006471788	6.204819277
chr13	10768726	12311210	0.8110574308	17.70774648
chr13	12418709	13562256	0.7453771878	25.79435484
chr13	13798147	13942458	0.4027347822	17.18181818
chr13	16580829	16610843	0.4048596875	13.5
chr13	17403194	17439386	0.6020598783	15.75
chr13	17511832	17545419	0.1374273786	32.5
chr14	1424799	1570413	0.6931471806	2
chr14	1698204	1911892	0.8308569225	3.352941176
chr14	1947294	2145126	1.049389944	4.761904762
chr14	2697627	3148571	0.9345697719	9.591240876
chr14	3373715	3614441	0.9179347871	14.50617284
chr14	5593504	5906571	0.7061945411	18.51219512
chr14	5951653	7019150	0.7173234353	14.34453782
chr14	7058265	7486745	0.8209710934	18.34782609
chr14	7526102	8385130	0.709907061	19.81569966
chr14	8448978	8510932	0.7183130481	21.2
chr14	8547583	9657736	0.4378128541	23.22727273
chr14	9747227	9814591	0.485741485	33.2
chr14	9847092	9935096	0.4245618819	28.71428571
chr14	11168813	11222715	0.5498035073	4.333333333
chr14	12694341	13061274	0.4036102065	27.32352941
chr14	13092912	13906188	0.5549640529	30.0046729
chr15	2511600	2551057	0.7844004197	2.714285714
chr15	4636792	4770583	0.8382601474	3.035714286
chr15	4807371	5004498	0.7409709356	3.193548387
chr15	5253081	5456349	0.7933122313	3.341463415
chr15	14447202	14557360	0.8776003462	7.935483871
chr15	14590790	14626236	0.6072878298	9.25
chr21	3115570	3229280	1.036445498	3.944444444
chr21	5502241	5831399	0.8748495048	6.50877193
chr21	6961743	7104529	0.9657565739	8.347826087
chr21	7442906	7493058	0.6989004435	4.705882353
chr21	7592661	7637730	0.6365141683	3
chr21	7793654	9380916	0.7537994599	15.77462121
chr21	9419605	10213907	0.84274512	21.46551724
chr21	10250133	10703129	0.7389092284	19.15463918
chr21	11163891	11209063	0.5399318823	14.16666667
chr21	11284058	11510095	0.5892017253	22.78571429
chr22	4408443	4603349	0.6931471806	2
chr22	4637366	4794632	0.6931471806	2
chr22	5513742	6024731	0.8091137836	8.293577982
chr22	6450463	6709395	0.7267172518	9.693548387
chr22	10472074	10613397	0.7769961153	19.74
chr22	11009990	11194265	0.6332901744	24.72222222
chr22	11353257	11479159	0.5575736993	27.95454545
chr22	11582962	11695600	0.3750889312	20.5
chr22	11870259	12039013	0.5945046089	18.5
chr22	12074086	12155463	0.547845095	32.4
chr22	12301742	12366266	0.5720482261	17.46153846
chr22	12414431	12544572	0.33166193	27.28571429
chr22	12601770	12692998	0.3523854222	26
chr22	12754480	12798206	0.5122326415	12
chr22	15767497	15836241	0.4786898106	23.7
chr22	15984784	16048424	0.3673756586	21.14285714
chr22	16090594	16507970	0.6015124565	25.98518519
